# Prior Experience Alters Exploration in Standard Behavioral Assays More Robustly Than Sex or Light/Dark Cycle in C57BL/6J Mice

**DOI:** 10.64898/2026.11.25.769262

**Authors:** Jake E. Riggi, Margaret H. Copeland, Sydney J. Schaefer, Maya Yun, Jesse D. Cushman

**Affiliations:** Neurobiology Laboratory, National Institute of Environmental Health Sciences, National Institutes of Health, 311 Research Drive, Durham, NC 27710, USA; Neuroscience Program, Lafayette College, 350 Hamilton Street, Easton, PA 18042, USA; Toxicology Program, Department of Biological Sciences, North Carolina State University, 850 Main Campus Drive, Raleigh, NC 27606, USA

**Keywords:** Repeated testing, exploratory behavior, intersession habituation, elevated plus maze, elevated zero maze, open field test, Y-maze spontaneous alternation, novel object recognition

## Abstract

Circadian phase during testing, biological sex, and repeated exposure to the same testing apparatus are all experimental variables known to impact outcomes in neurobehavioral studies. However, the combined, interactive effects of these intrinsic and extrinsic variables on common behavioral tests are not well established, and the effect of repeated testing is particularly understudied. In this study, we examined the compounding impact of these variables by comparing male and female mice on either a standard light cycle or reversed light cycle in the elevated plus maze (EPM), elevated zero maze (EZM), open field test (OFT), Y-maze spontaneous alternation (SA), and novel object recognition (NOR). To examine the impact of repeated exposure to the same testing apparatus, mice were re-exposed to the EPM, EZM, OFT and SA 24 hours after the initial test. We found that exploratory behavior in EPM, EZM, and OFT was robustly diminished on the second exposure. Furthermore, exploration in the open arms of the EPM dropped dramatically, proportionally more than can be explained by the drop in total exploration. The only endpoint unaffected by repeated testing was percent alternation in SA. Light cycle had smaller, more inconsistent effects across assays; male mice on a reversed light-dark cycle showed increased object exploration and improved discrimination in NOR, and mice on a reversed light-dark cycle showed less time exploring the center in the OFT. The effect of sex was minimal, and behavior in EZM and Y-maze was unaffected by sex or light condition. We propose that the first test in any assay elicits an incidental learning experience which is expressed on the second test as a reduction in exploration. The robustness of this test-retest drop in exploration argues that this is a critical experimental variable that must be incorporated into experimental design and interpretation of behavioral results.
