## Supplement 11 for "Prior Experience Alters Exploration in Standard Behavioral Assays More Robustly Than Sex or Light/Dark Cycle in C57BL/6J Mice"

### Sheet: EPM Distance Moved
day	pair	p_value_bonferroni
Day 1	MSLD vs FSLD	0.0340314
Day 1	MRLD vs FRLD	1
Day 2	MSLD vs FSLD	0.359839
Day 2	MRLD vs FRLD	0.602588

### Sheet: EPM Distance Moved Closed
day	pair	p_value_bonferroni
Day 1	MSLD vs FSLD	0.410134
Day 1	MRLD vs FRLD	1
Day 2	MSLD vs FSLD	1
Day 2	MRLD vs FRLD	0.0945246

### Sheet: EPM Avg Speed Closed
day	pair	p_value_bonferroni
Day 1	MSLD vs FSLD	0.229255
Day 1	MRLD vs FRLD	0.505886
Day 2	MSLD vs FSLD	1
Day 2	MRLD vs FRLD	1

### Sheet: EZM Distance Moved
day	pair	p_value_bonferroni
Day 1	MSLD vs MRLD	0.0994521
Day 2	MSLD vs MRLD	0.187125

### Sheet: YMaze Distance Moved
day	pair	p_value_bonferroni
Day 1	FSLD vs FRLD	1
Day 1	MSLD vs MRLD	0.176105
Day 2	FSLD vs FRLD	1
Day 2	MSLD vs MRLD	1

### Sheet: YMaze Total Visits
day	pair	p_value_bonferroni
Day 1	FSLD vs FRLD	1
Day 1	MSLD vs MRLD	0.552351
Day 2	FSLD vs FRLD	1
Day 2	MSLD vs MRLD	1

### Sheet: OFT Center Time Percent
day	pair	p_value_bonferroni
Day 1	FSLD vs FRLD	1
Day 1	MSLD vs MRLD	0.602669
Day 2	FSLD vs FRLD	0.532852
Day 2	MSLD vs MRLD	0.0455387

### Sheet: OFT Distance Moved
day	pair	p_value_bonferroni
Day 1	FSLD vs FRLD	0.213469
Day 1	MSLD vs MRLD	0.11484
Day 2	FSLD vs FRLD	1
Day 2	MSLD vs MRLD	0.374629

### Sheet: NOR Total Object Investigation
day	pair	p_value_bonferroni
Day 3	FSLD vs FRLD	1
Day 3	MSLD vs MRLD	0.00100967
Day 4	FSLD vs FRLD	1
Day 4	MSLD vs MRLD	1

### Sheet: NOR Distance Moved
day	pair	p_value_bonferroni
Day 3	FSLD vs FRLD	0.215405
Day 3	MSLD vs MRLD	0.00161164
Day 4	FSLD vs FRLD	0.341453
Day 4	MSLD vs MRLD	1
