## Supplement 12 for "Prior Experience Alters Exploration in Standard Behavioral Assays More Robustly Than Sex or Light/Dark Cycle in C57BL/6J Mice"

### Sheet: Main effects t tests
Behavior	Metric	Groups Compared	Days	P-value
EPM	Distance Moved (m)	M v F	both averaged	0.0630253
EPM	Distance Moved in Open (m)	M v F	both averaged	0.833502
EPM	Distance Moved in Closed (m)	M v F	both averaged	0.09924
EPM	Average Speed in Closed (cm/s)	M v F	day 1	0.0596634
EZM	Distance Moved (m)	SLD v RLD (males only)	both averaged	0.0644206
OFT	Center Time (%)	SLD v RLD	both averaged	0.0497929
OFT	Distance Moved (m)	SLD v RLD	both averaged	0.0901673
NOR	Total Object Investigation (s)	SLD v RLD	both averaged	0.0311174
