## Supplement 13 for "Prior Experience Alters Exploration in Standard Behavioral Assays More Robustly Than Sex or Light/Dark Cycle in C57BL/6J Mice"

### Sheet: Day 1 v 2 t tests
Behavior	Metric	P-value
EPM	Open Arm Time (%)	2.81194e-17
EPM	Distance Moved (m)	7.83612e-09
EPM	Distance Moved in Open (m)	1.31762e-09
EPM	Distance Moved in Closed (m)	0.00229589
EPM	Avg Speed in Closed (cm/s)	3.09404e-10
EZM	Open Arm Time (%)	0.0184886
EZM	Distance Moved (m)	0.0101105
YMaze	% Alternation	0.117239
YMaze	Total Visits	1.17915e-05
YMaze	Distance Moved (m)	3.74126e-05
OFT	Center Time (%)	0.00552737
OFT	Distance Moved (m)	3.82195e-08
OFT	Latency to Center (s)	0.000488651
OFT	Center Entries	1.10939e-08
NOR	Total Object Investigation (s)	0.203337
NOR	Distance Moved (m)	0.0515128
