## Supplement 14 for "Prior Experience Alters Exploration in Standard Behavioral Assays More Robustly Than Sex or Light/Dark Cycle in C57BL/6J Mice"

### Sheet: Sheet1
Day	Group	P-value
4	F LD	0.0954
4	F RLD	0.1573
4	M LD	0.648
4	M RLD	0.014
4	F (FLD & FRLD pooled)	0.0257
4	M (MLD & MRLD pooled)	0.0411
3	F LD	0.8032
3	F RLD	0.0884
3	M LD	0.7921
3	M RLD	0.3488
