## Supplement 15 for "Prior Experience Alters Exploration in Standard Behavioral Assays More Robustly Than Sex or Light/Dark Cycle in C57BL/6J Mice"

### Sheet: Sheet1
Day	Group	N	Mean	P-value
4	F LD	6	0.1086	0.0449
4	F RLD	6	0.1224	0.1164
4	M LD	6	0.0224	0.8456
4	M RLD	6	0.2396	0.0042
4	F (FLD & FRLD pooled)	12	0.1155	0.009
4	M (MLD & MRLD pooled)	12	0.13098	0.0714
